# Structural Homology and Electrostatic Potential Comparisons of Epitope Pair Candidates for Molecular Mimicry Triggering of Type 1 Diabetes Mellitus

**DOI:** 10.1101/2025.08.29.673145

**Authors:** Ryan Gardner, Joshua Wilkins, Sejal Mistry, Ramkiran Gouripeddi, Julio C. Facelli

**Affiliations:** Weber State University and University of Wisconsin-Madison; North Carolina A&T; Department of Biomedical Informatics; Utah Clinical and Translational Science Institute, The University of Utah

**Keywords:** Type 1 Diabetes Mellitus, Molecular Mimicry, Protein Structure Prediction

## Abstract

**Background:** Molecular mimicry, where foreign and self-peptides contain similar epitopes, can induce autoimmune responses. Identifying potential molecular mimics and studying their properties is key to understanding the onset of autoimmune diseases such as type 1 diabetes mellitus (T1DM). Previous work identified pairs of infectious epitopes (E_INF_) and T1DM epitopes (E_T1D_) that demonstrated sequence homology; however, structural homology was not considered. Correlating sequence homology with structural properties is important for translational investigation of potential molecular mimics. This work compares sequence homology with structural homology by calculating the structures and electrostatic potential surfaces of the epitope pairs identified in previous work from our laboratory.

**Results:** For each pair of E_INF_ and E_T1D_, the root mean square deviations (RMSD) were calculated between their predicted structures and their electrostatic potentials. Structures were predicted using the AlphaFold software program. Of the 53 epitope pairs considered here, only 10 did not exhibit any matching (i.e. less than 3 residues overlap). When considering all residues the RMSD ranges from 0.33 Å to 11.66 Å with an average of 2.68 Å. Twenty-two pairs (42%) have RMSD of less than 1.5 Å and 30 (58%) less than 3 Å.

**Conclusions:** Most of the E_INF_/E_T1D_ pairs selected by sequence homology show similar structural and electrostatic distributions, indicating that the E_INF_ may also bind to the same protein targets, i.e. the major histocompatibility complex molecules, for T1DM, leading to molecular mimicry onset of the disease. These findings suggest that searching for epitope pairs using sequence homology, a much less computationally demanding approach, leads to strong candidates for molecular mimicry that should be considered for further study. But structure homology, electrostatic potential calculations and full docking calculations may be necessary to advance the in-silico molecular mimicry predictions, which may be useful to select the most promising candidates for experimental studies.
