## Supplementary material for "Structural Homology and Electrostatic Potential Comparisons of Epitope Pair Candidates for Molecular Mimicry Triggering of Type 1 Diabetes Mellitus": All suplementary material: Complete Results.xlsx

### Sheet: All Pairs
Pair	E-T1D	E-T1D (EXT)	E-INF	E-INF (EXT)	Pruned RMSD (Å)	Pairs	All Pairs RMSD (Å)	Pairs	E-T1D fold	E-INF fold	Antigen fold	Conserved	E-T1D MHC Molecule	E-T1D MHC Class	E-T1D Antigen Name	File name
1	ALIDV	AMVALIDVFHQ	ALYDV	EKMALYDVVSK	0.9	11	0.9	11	helix	helix	helix	YES	HLA-A*02:01	MHC-I	Protein S100-B	S100B
2	ALIDVFH	AMVALIDVFHQ	ALSGVFC	ALSGVFCGV	no match	< 3			helix	loop	helix	YES	HLA-A*02:01	MHC-I	Protein S100-B	S100B
3	ALLAL	PLLALLALWGP	ALLAF	REHALLAFTLG	0.86	9	1.46	10	helix	helix	helix	YES	HLA-A*02:01	MHC-I	Insulin	INS
4	ALLAL	PLLALLALWGP	ALWAL	TGEALWALPHA	0.45	3	0.45	3	helix	loop	helix	YES	HLA-A*02:01	MHC-I	Insulin	INS
5	ALLGIPLNV	YALLGIPLNVI	ALLGLTLGV	MALLGLTLGVL	0.58	4	5.94	11	helix	helix	helix	NO	HLA-A*02:01	MHC-I	Potassium channel subfamily K member 16	KCNK16
6	ALWGPDPAA	LALWGPDPAAA	ALWALPHAA	EALWALPHAAA	1.1	5	4.44	11	loop	loop	loop	NO	HLA-A*02:01	MHC-I	Insulin	INS
7	AVDGVLS	ILAVDGVLSVH	AVNGVLW	ATAVNGVLWTV	1.06	4	11.66	10	sheet	loop	loop/sheet	YES	HLA-A*02:01	MHC-I	Zinc transporter 8	ZnT8
8	AVDGVLS	ILAVDGVLSVH	AVLEVLS	QPAVLEVLSAL	no match	< 3			loop	helix	loop/sheet	YES	HLA-A*02:01	MHC-I	Zinc transporter 8	ZnT8
9	AVDGVLS	RLAVDGVLSLL	AVNGVMW	GTAVNGVMWTV	no match	< 3			helix	sheet	loop/sheet	NO	HLA-A*02:01	MHC-I	Zinc transporter 8	ZnT8
10	DVFHQY	LIDVFHQYSG	DVFHLY	YADVFHLYLQ	0.55	10	0.55	10	helix	helix	helix	YES	HLA-A*02:01	MHC-I	Protein S100-B	S100B
11	GYIVTDQKPLS	GYIVTDQKPLS	GYIPLVGAPLG	GYIPLVGAPLG	0.69	6	8.87	11	loop	loop	loop/sheet	NO	HLA-DRB3*02:02	MHC-II	Receptor-type tyrosine-protein phosphatase-like N	IA-2
12	HLVEAL	GSHLVEALYL	DLVYAL	MADLVYALRH	0.69	10	6.69	10	helix	helix	helix	YES	HLA-A*02:01	MHC-I	Insulin	INS
13	HLVEALYLV	SHLVEALYLVC	HLDDVGFLV	RHLDDVGFLVA	no match	< 3			helix	loop	helix	YES	HLA-A*02:01	MHC-I	Insulin	INS
14	ILAVDGVLSV	ILAVDGVLSV	FLPVDFFPSV	FLPVDFFPSV	1.16	10	1.16	10	loop	loop	loop/sheet	NO	HLA-A*02:01	MHC-I	Zinc transporter 8	ZnT8
15	ILKDFSILL	TILKDFSILLM	ILSPFLPLL	SILSPFLPLLP	0.74	8	2.53	11	helix	helix	helix	NO	HLA-A*02:01	MHC-I	Zinc transporter 8	ZnT8
16	IVTDQK	GYIVTDQKPL	IVTDHR	SMIVTDHRYV	1.04	10	1.04	10	loop	loop	loop/sheet	YES	HLA-DRB3*02:02	MHC-II	Receptor-type tyrosine-protein phosphatase-like N	IA-2
17	IVTDQKPLSLA	IVTDQKPLSLA	ISFDQMERYLA	ISFDQMERYLA	no match	< 3			loop	helix	loop/sheet	NO	HLA-DRB3*02:02	MHC-II	Receptor-type tyrosine-protein phosphatase-like N	IA-2
18	IVTDQKPLSLAA	IVTDQKPLSLAA	ISFDQMERYLAA	ISFDQMERYLAA	no match	< 3			loop	helix	loop/sheet	NO	HLA-DRB3*02:02	MHC-II	Receptor-type tyrosine-protein phosphatase-like N	IA-2
19	IVTDQKPLSLAA	IVTDQKPLSLAA	IVVNASASEAAA	IVVNASASEAAA	1.31	9	2.31	12	loop	loop	loop/sheet	YES	HLA-DRB3*02:02	MHC-II	Receptor-type tyrosine-protein phosphatase-like N	IA-2
20	IVTDQKPLSLAA	IVTDQKPLSLAA	IVSTAAQTFLAT	IVSTAAQTFLAT	1.27	8	2.54	12	loop	loop	loop/sheet	NO	HLA-DRB3*02:02	MHC-II	Receptor-type tyrosine-protein phosphatase-like N	IA-2
21	KVNFFRMVISNP	KVNFFRMVISNP	NVNILVKQISTP	NVNILVKQISTP	no match	< 3			helix	loop	loop/sheet	NO	HLA-DRB4*01:01	MHC-II	Glutamate decarboxylase 2	GAD65
22	LALLAL	PLLALLALWG	LAAYAL	KYLAAYALVG	1.46	3	6.73	10	helix	loop	helix	YES	HLA-A*02:01	MHC-I	Insulin	INS
23	LLALL	LLPLLALLALW	LLGLL	GAFLLGLLFFV	0.28	10	0.93	11	helix	helix	helix	YES	HLA-A*02:01	MHC-I	Insulin	INS
24	LLALLA	LPLLALLALW	LLTLLA	LLLLTLLATV	0.5	10	0.5	10	helix	helix	helix	YES	HLA-A*02:01	MHC-I	Insulin	INS
25	LLALLAL	LPLLALLALWG	LLEWLAM	LLLEWLAMAV	0.14	9	1.35	10	helix	helix	helix	YES	HLA-A*02:01	MHC-I	Insulin	INS
26	LLALLAL	LPLLALLALWG	LLVTLAI	VFLLVTLAILT	0.33	11	0.33	11	helix	helix	helix	YES	HLA-A*02:01	MHC-I	Insulin	INS
27	LLALLAL	LPLLALLALWG	LLSTAAL	LTLLSTAALPV	0.34	9	2.61	11	helix	helix	helix	YES	HLA-A*02:01	MHC-I	Insulin	INS
28	LLIDLTSFL	HLLIDLTSFLL	LLYDANYFL	PLLYDANYFLC	0.09	3			helix	loop	helix	NO	HLA-A*02:01	MHC-I	Zinc transporter 8	ZnT8
29	LLPLL	WMRLLPLLALL	LLGLL	GAFLLGLLFFV	1.07	11	1.07	11	helix	helix	helix	YES	HLA-A*02:01	MHC-I	Insulin	INS
30	LLPLLA	MRLLPLLALL	LLTLLA	LLLLTLLATV	1.09	8	1.7	10	helix	helix	helix	YES	HLA-A*02:01	MHC-I	Insulin	INS
31	LLPLLAL	MRLLPLLALLA	LLEWLAM	LLLEWLAMAV	0.81	9	1.27	10	helix	helix	helix	YES	HLA-A*02:01	MHC-I	Insulin	INS
32	LLPLLALL	RLLPLLALLA	LLVTLAIL	FLLVTLAILT	1.08	10	1.08	10	helix	helix	helix	YES	HLA-A*02:01	MHC-I	Insulin	INS
33	LLPLLALL	RLLPLLALLA	LLCLIFLL	LLLCLIFLLV	1.04	10	1.04	10	helix	helix	helix	YES	HLA-A*02:01	MHC-I	Insulin	INS
34	LLPLLALL	GLLPLLALLA	WLPTGTLL	QWLPTGTLLV	0.96	3	3.16	5	helix	loop	helix	NO	HLA-A*02:01	MHC-I	Insulin	INS
35	LQANPVE	GGLQANPVEVQ	LQFIPVE	KALQFIPVESL	1.09	9	3.79	11	loop	loop	loop	NO	HLA-A*02:01	MHC-I	Insulin gene enhancer protein ISL-1	ISL-1
36	LTAVA	EFALTAVAEEV	WTAVA	MLLWTAVAVAV	no match	< 3			loop	helix	helix	YES	HLA-A*02:01	MHC-I	Receptor-type tyrosine-protein phosphatase-like N	IA-2
37	LTAVAE	FALTAVAEEV	LTLFAE	KVLTLFAEVE	0.56	10	0.56	10	loop	loop	helix	YES	HLA-A*02:01	MHC-I	Receptor-type tyrosine-protein phosphatase-like N	IA-2
38	LTAVAEEV	PLTAVAEEVE	LGAVQNEV	RLGAVQNEVI	0.99	10	0.99	10	loop	loop	helix	NO	HLA-A*02:01	MHC-I	Receptor-type tyrosine-protein phosphatase-like N	IA-2
39	LYHVYEV	ASLYHVYEVNL	LYVLFEV	TLLYVLFEVFD	0.44	8	2.15	10	helix	helix	loop/sheet	YES	HLA-A*02:01	MHC-I	Receptor-type tyrosine-protein phosphatase-like N	IA-2
40	MLMPVH	MLMPVHFLL	KLMPVC	KLMPVCVET	0.84	7	0.84	7	helix	loop	helix/loop	YES	HLA-A*02:01	MHC-I	Urocortin-3	UCN3
41	PDPAAA	LALWGPDPAAA	PDTAAV	KLLPDTAAV	1.35	7	3.23	9	loop	loop	loop	YES	HLA-A*02:01	MHC-I	Insulin	INS
42	PLLALL	LLPLLALLAL	HLLVLL	LDHLLVLLEK	0.39	10	0.39	10	helix	helix	helix	YES	HLA-A*02:01	MHC-I	Insulin	INS
43	PRLIAFTSEHSHFS	PRLIAFTSEHSHFS	ARLLSIRAMSTKFS	ARLLSIRAMSTKFS	no match	< 3			loop	helix	loop/sheet	NO	HLA-DRB4*01:01	MHC-II	Glutamate decarboxylase 2	GAD65
44	QANPVEV	GLQANPVEVQS	DPNPPEV	IMDPNPPEVVS	0.93	7	2.9	11	loop	loop	loop	NO	HLA-A*02:01	MHC-I	Insulin gene enhancer protein ISL-1	ISL-1
45	RLLPLL	WMRLLPLLAL	HLLVLL	LDHLLVLLEK	0.46	10	0.46	10	helix	helix	helix	YES	HLA-A*02:01	MHC-I	Insulin	INS
46	RLLPLL	WMRLLPLLAL	PFLPLL	LSPFLPLLPI	1.67	4	7.16	10	loop	loop	helix	YES	HLA-A*02:01	MHC-I	Insulin	INS
47	RLLPLLALL	PRLLPLLALLE	RLNELLAYV	LRLNELLAYVS	96	11	0.96	11	helix	helix	helix	NO	HLA-A*02:01	MHC-I	Insulin	INS
48	RREAE	PKTRREAEDLQ	RRLAE	EARRRLAEMCF	0.48	9	2.12	10	helix	helix	helix	YES	HLA-B*08:01	MHC-I	Insulin	INS
49	SHLVEAL	CGSHLVEALYL	ADLVYAL	TMADLVYALRH	0.61	10	1.33	11	helix	helix	helix	YES	HLA-A*02:01	MHC-I	Insulin	INS
50	TNHFL	PVFTNHFLVEL	ANHFL	MNVANHFLSAP	no match	< 3			helix	loop	loop/sheet	YES	HLA-A*02:01	MHC-I	Neuroendocrine convertase 2	PC2
51	TRREAE	PKTRREAEDL	TRVEAQ	FLTRVEAQLH	0.26	5	3.92	8	loop	loop	loop	YES	HLA-B*08:01	MHC-I	Insulin	INS
52	VDGVLSV	LAVDGVLSVHS	VDGVPFV	IFVDGVPFVVS	0.85	7	8.92	11	loop	sheet	loop/sheet	YES	HLA-A*02:01	MHC-I	Zinc transporter 8	ZnT8
53	YLYNI	LAEYLYNIIKN	YLYNT	PALYLYNTGRS	0.73	11	0.73	11	helix	helix	helix	YES	HLA-A*02:01	MHC-I	Glutamate decarboxylase 2	GAD65

### Sheet: All Epitopes
AMVALIDVFHQ
ALSGVFCGV
AMVALIDVFHQ
ARLLSIRAMSTKFS
ASLYHVYEVNL
ATAVNGVLWTV
CGSHLVEALYL
EALWALPHAAA
EARRRLAEMCF
EFALTAVAEEV
EKMALYDVVSK
FALTAVAEEV
FLLVTLAILT
FLPVDFFPSV
FLTRVEAQLH
GAFLLGLLFFV
GGLQANPVEVQ
GLLPLLALLA
GLQANPVEVQS
GSHLVEALYL
GTAVNGVMWTV
GYIPLVGAPLG
GYIVTDQKPL
GYIVTDQKPLS
HLLIDLTSFLL
IFVDGVPFVVS
ILAVDGVLSV
ILAVDGVLSVH
IMDPNPPEVVS
ISFDQMERYLA
ISFDQMERYLAA
IVSTAAQTFLAT
IVTDQKPLSLA
IVTDQKPLSLAA
KLLPDTAAV
KLMPVCVET
KVLTLFAEVE
KVNFFRMVISNP
KYLAAYALVG
LAEYLYNIIKN
LALWGPDPAAA
LAVDGVLSVHS
LDHLLVLLEK
LIDVFHQYSG
LLLCLIFLLV
LLLEWLAMAV
LLLLTLLATV
LLPLLALLAL
LLPLLALLALW
LPLLALLALW
LPLLALLALWG
LRLNELLAYVS
LSPFLPLLPI
LTLLSTAALPV
MADLVYALRH
MALLGLTLGVL
MLLWTAVAVAV
MLMPVHFLL
MNVANHFLSAP
MRLLPLLALL
MRLLPLLALLA
NVNILVKQISTP
PALYLYNTGRS
PKTRREAEDL
PKTRREAEDLQ
PLLALLALWG
PLLALLALWGP
PLLYDANYFLC
PLTAVAEEVE
PRLIAFTSEHSHFS
PRLLPLLALLE
PVFTNHFLVEL
QPAVLEVLSAL
QWLPTGTLLV
REHALLAFTLG
RHLDDVGFLVA
RLAVDGVLSLL
RLGAVQNEVI
RLLPLLALLA
SHLVEALYLVC
SILSPFLPLLP
SMIVTDHRYV
TGEALWALPHA
TILKDFSILLM
TLLYVLFEVFD
TMADLVYALRH
VFLLVTLAILT
WMRLLPLLAL
WMRLLPLLALL
YADVFHLYLQ
YALLGIPLNVI
